# Concurrent maternal stress and THC exposure during pregnancy alters adolescent behavioral outcomes and corticolimbic molecular programs

**DOI:** 10.1101/2025.06.26.661775

**Authors:** Jimmy Olusakin, Mahima Dewan, Atul Kashyap, Daniela Franco, Gautam Kumar, Miguel A. Lujan, Katrina S. Mark, Joseph Cheer, Mary Kay Lobo

## Abstract

Cannabis use during pregnancy is increasing, often to alleviate stress and anxiety, yet the long-term effect of prenatal cannabis exposure alone or in combination with psychosocial stress on offspring neurodevelopment or maternal behaviors remains unclear. Here, we developed a translational rodent model combining prenatal Δ⁹-tetrahydrocannabinol (THC) exposure with chronic psychosocial stress using the maternal witness defeat stress (MWDS) paradigm. Pregnant C57BL/6 mice were exposed to MWDS from gestational day (GD) 3-12 and received daily subcutaneous THC (2 mg/kg) or vehicle until birth. All exposure groups showed impaired maternal behavior, with negative postnatal outcomes and caregiving, with additive effects observed in the combined exposure group. In adolescence, male and female offspring exhibited exposure-specific behavioral alterations. Prenatal stress and combined exposures led to increased anxiety-like behavior and reduced motivated behavior in both sexes, while THC alone primarily impacted female self-care and social behavior. Transcriptomic profiling of the prefrontal cortex (PFC) and nucleus accumbens (NAc) of adolescent offspring revealed sex- and region-specific gene expression changes across all exposure groups. Prenatal THC-, stress-, and combined exposures each altered distinct molecular pathways related to mitochondrial function, synaptic organization, and glial signaling. Comparative analysis with a perinatal fentanyl model revealed shared transcriptional substrates involved in synaptic signaling and circadian regulation. These findings indicate that THC and stress independently and additively impair maternal behaviors with lasting neurodevelopment signatures in offspring.
