## Supplementary data 1 for "Concurrent maternal stress and THC exposure during pregnancy alters adolescent behavioral outcomes and corticolimbic molecular programs"

### Sheet: Curated Gene list
Probe Name	Annotation	Accession #	Class Name	Analyte Type		Synaptic	Mito	ECM	Immune	Stress	Dev	Transporter
Abat		NM_001170978.1	Endogenous	mRNA		Abat	Atp1a1	Actb	Apoe	Bdnf	Arx	SLc17a6
Acan		NM_007424.2	Endogenous	mRNA		Adora2a	Atp1a2	Adamts16	Bin1	Casp3	Ascl1	Slc12a6
Actb		NM_007393.1	Endogenous	mRNA		Adra2a	Atp5c1	Adamts4	Bmp3	Creb1	Cdc25a	Slc16a7
Adamts16		NM_172053.2	Endogenous	mRNA		Amigo1	Atp5g2	Aldoa	C1qa	Crtc1	ctip2	Slc17a5
Adamts4		NM_172845.2	Endogenous	mRNA		Calb1	Atp5h	Arhgef1	C1qb	Dot1l	Dcx	Slc17a7
Adora2a		NM_009630.3	Endogenous	mRNA		Cdk5	Atp5j	Bmp1	C1qc	Ebf1	Dlx 1	Slc30a3
Adra2a		NM_007417.4	Endogenous	mRNA		Cntf	Atp5j2	CD47	C3ar1	Egr3	Dlx 2	Slc35a5
Aldoa		NM_007438.3	Endogenous	mRNA		Dcc	Atp5k	Cd9	C4	FoxP2	Efna5	Slc35d3
Amigo1		NM_001004293.2	Endogenous	mRNA		DdC	Atp5pb	Cdc42	Ccr5	Foxj1	Emx2	Slc5a7
Apoe		NM_001305844.1	Endogenous	mRNA		Drd1	Atp6v0d1	Cldn5	Cd200	Foxo1	Eno1	Slc8a1
Arhgef1		NM_001130150.1	Endogenous	mRNA		Drd2	Atp6v1a	Cntnap1	Cd68	Foxp1	Eno2	Slc9a7
Arx		NM_007492.3	Endogenous	mRNA		Gabra1	Atp6v1b2	Cntnap2	Cd74	Gpbp1	Eno3	Slc9a9
Ascl1		NM_008553.4	Endogenous	mRNA		Gabrd	Atp6v1c1	Col4a1	cd24a	Hsp90	Epha5
Atp1a1		NM_144900.1	Endogenous	mRNA		Gad2	Cox6b1	Col4a2	Clq13	Kat6a	Fdz3
Atp1a2		NM_178405.3	Endogenous	mRNA		Gpr6	Cox7b	Cspg4	Csf1	Ldha	Fezf2
Atp5c1		NM_020615.4	Endogenous	mRNA		Gria1	Cox7c	Cspg5	Csf1r	Mecp2	Fgf1
Atp5g2		NM_026468.2	Endogenous	mRNA		Gria2	Dnm1l	Ctsb	Ctsc	Mef2c	Fgf12
Atp5h		NM_027862.1	Endogenous	mRNA		Gria3	G6pdx	Dst	Ctss	Notch1	Fgf13
Atp5j		XM_036159753.1	Endogenous	mRNA		Gria4	Idh3a	GPR88	Cx3cl1	Notch2	Fgf9
Atp5j2		NM_020582.2	Endogenous	mRNA		Grin1	Idh3g	Hexb	Cx3cr1	Notch3	Fgfr3
Atp5k		NM_007507.3	Endogenous	mRNA		Grin2a	Mdh1	Itga6	Egr1	Nr1d1	Isl1
Atp5pb		NM_009725.3	Endogenous	mRNA		Grin2b	Mdh2	Itgam	Il18	Pfkl	Lhx2
Atp6v0d1		NM_013477.3	Endogenous	mRNA		Htr4	Mff	Itgav	Il34	Pgam1	Lmo4
Atp6v1a		NM_007508.5	Endogenous	mRNA		Lrp1	Mfn1	Itgb1	Il6ra	Pgk1	Meis 2
Atp6v1b2		NM_007509.3	Endogenous	mRNA		Myo6	Mfn2	Itgb5	Lamp2	Plaat1	NKX2.1
Atp6v1c1		NM_025494.3	Endogenous	mRNA		Necab3	Mtfp1	Jam2	P2rx7	Pten	Neurod1
Bdnf		NM_007540.4	Endogenous	mRNA		Npas4	Mtfr1	Limk	P2ry12	Rest4	Neurod6
Bin1		NM_001083334.1	Endogenous	mRNA		Nrn1	Mtfr1l	MMP14	Ptger3	RhoA	npn-2
Bmp1		NM_009755.2	Endogenous	mRNA		Ntsr1	Mzt1	Mag	Ptgs2	Smchd1	Nur77
Bmp3		NM_173404.2	Endogenous	mRNA		Oprm1	Ndufa1	Nectin1	S1pr1	TCF4	Nurr1
C1qa		NM_007572.2	Endogenous	mRNA		Pdyn	Ndufa12	Ntn1	Sall1	Tmed7	Nxph3
C1qb		NM_009777.2	Endogenous	mRNA		Penk1	Ndufa4	Plp1	Tgfb1	Tpi1	Otx2
C1qc		NM_007574.2	Endogenous	mRNA		Ppp1r1b	Ndufa5	Rac1	Tgfbr1	Ube2q2	Pax6
C3		XM_011246258.1	Endogenous	mRNA		Rgs4	Ndufa7	Rock2	Tmem119		Plxna1
C3ar1		NM_009779.2	Endogenous	mRNA		Rgs5	Ndufaf4	Rtkn	Vegfa		Plxna3
C4		NM_009780.2	Endogenous	mRNA		Rgs9	Ndufb10	Sparc			Plxnb1
CD47		NM_010581.3	Endogenous	mRNA		Shank1	Ndufb11	Spp1			Plxnb2
Calb1		NM_009788.4	Endogenous	mRNA		Syn3	Ndufs1	Vtn			Pou3f1
Casp3		NM_009810.2	Endogenous	mRNA		Syncrip	Ndufs4				Robo1
Ccr2		NM_009915.2	Endogenous	mRNA		Syp	Ndufv2				rorb
Ccr5		NM_009917.5	Endogenous	mRNA		TH	Opa1				satb2
Cd200		NM_010818.3	Endogenous	mRNA		Tac1	Sdhaf2				Sdc2
Cd44		NM_009851.2	Endogenous	mRNA		Tcn2	Sdhaf4				sema3F
Cd68		NM_009853.1	Endogenous	mRNA		TgfB2	Sdhb				Six3
Cd74		NM_001042605.1	Endogenous	mRNA		Unc13c	Uqcc2				Slit1
Cd86		NM_019388.3	Endogenous	mRNA			Uqcr10				Slit2
Cd9		NM_007657.3	Endogenous	mRNA			Uqcrb				Smad-2
Cdc25a		NM_007658.3	Endogenous	mRNA			Uqcrh				Sox 11
Cdc42		NM_009861.1	Endogenous	mRNA			Fis1				Sox 4
Cdk5		NM_007668.3	Endogenous	mRNA							Sox6
Cldn5		NM_013805.4	Endogenous	mRNA							Sp8
Clq13		NM_153155.2	Endogenous	mRNA							Sp9
Cntf		NM_170786.2	Endogenous	mRNA							sox10
Cntnap1		NM_016782.2	Endogenous	mRNA							sox5
Cntnap2		NM_001004357.2	Endogenous	mRNA							Tmem30a
Col4a1		NM_009931.2	Endogenous	mRNA							Tprkb
Col4a2		NM_009932.3	Endogenous	mRNA							Tulp3
Col6a3		XM_897036.2	Endogenous	mRNA							Vegfc
Cox6b1		NM_025628.3	Endogenous	mRNA							Wnt5a
Cox7b		NM_025379.2	Endogenous	mRNA							Ywhaz
Cox7c		NM_007749.3	Endogenous	mRNA							Zfp143
Creb1		NM_001037726.1	Endogenous	mRNA							Zfp521
Crtc1		NM_001004062.2	Endogenous	mRNA							Zfp748
Csf1		NM_001113530.1	Endogenous	mRNA
Csf1r		NM_001037859.1	Endogenous	mRNA
Cspg4		NM_139001.2	Endogenous	mRNA
Cspg5		NM_001166273.1	Endogenous	mRNA
Cst7		NM_009977.3	Endogenous	mRNA
Ctsb		NM_007798.3	Endogenous	mRNA
Ctsc		NM_009982.4	Endogenous	mRNA
Ctsg		NM_007800.1	Endogenous	mRNA
Ctss		NM_021281.2	Endogenous	mRNA
Cx3cl1		NM_009142.3	Endogenous	mRNA
Cx3cr1		NM_009987.3	Endogenous	mRNA
Cyb5a		NM_025797.4	Endogenous	mRNA
Cyb5d1		NM_001045525.1	Endogenous	mRNA
Cybb		NM_007807.2	Endogenous	mRNA
Dbh		NM_138942.3	Endogenous	mRNA
Dcc		NM_007831.3	Endogenous	mRNA
Dcx		NM_010025.2	Endogenous	mRNA
DdC		NM_016672.4	Endogenous	mRNA
Disc1		NM_174854.2	Endogenous	mRNA
Dlx 1		NM_010053.1	Endogenous	mRNA
Dlx 2		NM_010054.2	Endogenous	mRNA
Dnm1l		NM_001025947.1	Endogenous	mRNA
Dot1l		NM_199322.1	Endogenous	mRNA
Drd1		NM_010076.3	Endogenous	mRNA
Drd2		NM_010077.2	Endogenous	mRNA
Dst		NM_010081.2	Endogenous	mRNA
Ebf1		NM_007897.2	Endogenous	mRNA
Efna5		NM_207654.2	Endogenous	mRNA
Egr1		NM_007913.5	Endogenous	mRNA
Egr3		NM_018781.2	Endogenous	mRNA
Emx2		NM_010132.2	Endogenous	mRNA
En1		NM_010133.2	Endogenous	mRNA
En2		NM_010134.3	Endogenous	mRNA
Eno1		NM_023119.2	Endogenous	mRNA
Eno2		NM_013509.2	Endogenous	mRNA
Eno3		NM_007933.2	Endogenous	mRNA
Epha5		NM_007937.3	Endogenous	mRNA
Fat2		NM_001029988.2	Endogenous	mRNA
Fdz3		NM_021458.1	Endogenous	mRNA
Fezf2		NM_080433.3	Endogenous	mRNA
Fgf1		NM_010197.3	Endogenous	mRNA
Fgf12		NM_001276419.1	Endogenous	mRNA
Fgf13		NM_010200.2	Endogenous	mRNA
Fgf17		NM_008004.4	Endogenous	mRNA
Fgf8		NM_001166361.1	Endogenous	mRNA
Fgf9		NM_013518.3	Endogenous	mRNA
Fgfr3		NM_008010.3	Endogenous	mRNA
Fis1		NM_025562.3	Endogenous	mRNA
FoxP2		NM_053242.4	Endogenous	mRNA
Foxa1		NM_008259.3	Endogenous	mRNA
Foxa2		NM_010446.1	Endogenous	mRNA
Foxj1		NM_008240.3	Endogenous	mRNA
Foxo1		NM_019739.2	Endogenous	mRNA
Foxp1		NM_001197322.1	Endogenous	mRNA
G6pdx		NM_008062.2	Endogenous	mRNA
GPR88		NM_022427.2	Endogenous	mRNA
Gabra1		NM_010250.4	Endogenous	mRNA
Gabrd		NM_008072.2	Endogenous	mRNA
Gad2		NM_008078.2	Endogenous	mRNA
Gdpd4		NM_177696.3	Endogenous	mRNA
Gpbp1		NM_001122963.1	Endogenous	mRNA
Gpr6		NM_199058.1	Endogenous	mRNA
Gr		NM_008101.2	Endogenous	mRNA
Gria1		NM_001252403.1	Endogenous	mRNA
Gria2		NM_001039195.1	Endogenous	mRNA
Gria3		NM_016886.3	Endogenous	mRNA
Gria4		NM_001113180.1	Endogenous	mRNA
Grin1		NM_008169.2	Endogenous	mRNA
Grin2a		NM_008170.2	Endogenous	mRNA
Grin2b		NM_008171.3	Endogenous	mRNA
H2-Ab1		NM_207105.2	Endogenous	mRNA
Hexb		NM_010422.2	Endogenous	mRNA
Hoxb3		NM_001079869.1	Endogenous	mRNA
Hsp90		NM_010480.5	Endogenous	mRNA
Htr4		NM_008313.4	Endogenous	mRNA
Idh3a		NM_029573.2	Endogenous	mRNA
Idh3g		NM_008323.1	Endogenous	mRNA
Igf1		NM_001111274.1	Endogenous	mRNA
Ikzf1		NM_001025597.1	Endogenous	mRNA
Il10		NM_010548.2	Endogenous	mRNA
Il10ra		NM_008348.2	Endogenous	mRNA
Il18		NM_008360.1	Endogenous	mRNA
Il1a		NM_010554.4	Endogenous	mRNA
Il1b		NM_008361.3	Endogenous	mRNA
Il21r		NM_021887.1	Endogenous	mRNA
Il3		NM_010556.4	Endogenous	mRNA
Il34		NM_001135100.1	Endogenous	mRNA
Il4		NM_021283.1	Endogenous	mRNA
Il6		NM_031168.1	Endogenous	mRNA
Il6ra		NM_010559.2	Endogenous	mRNA
Isl1		NM_021459.4	Endogenous	mRNA
Itga6		NM_008397.3	Endogenous	mRNA
Itgam		NM_001082960.1	Endogenous	mRNA
Itgav		NM_008402.2	Endogenous	mRNA
Itgax		NM_021334.2	Endogenous	mRNA
Itgb1		NM_010578.1	Endogenous	mRNA
Itgb2		NM_008404.4	Endogenous	mRNA
Itgb5		NM_001145884.1	Endogenous	mRNA
Itih2		NM_010582.3	Endogenous	mRNA
Jam2		NM_023844.4	Endogenous	mRNA
Kat6a		NM_001364449.1	Endogenous	mRNA
Lamp2		NM_001017959.1	Endogenous	mRNA
Ldha		NM_010699.1	Endogenous	mRNA
Lhx2		NM_010710.2	Endogenous	mRNA
Limk		NM_010717.2	Endogenous	mRNA
Lmo4		NM_010723.2	Endogenous	mRNA
Lmx1a		NM_033652.5	Endogenous	mRNA
Lmx1b		NM_010725.2	Endogenous	mRNA
Lrp1		NM_008512.2	Endogenous	mRNA
MMP14		NM_008608.3	Endogenous	mRNA
Mag		NM_010758.2	Endogenous	mRNA
Mdh1		NM_008618.2	Endogenous	mRNA
Mdh2		NM_008617.2	Endogenous	mRNA
Mecp2		NM_010788.2	Endogenous	mRNA
Mef2c		NM_001170537.1	Endogenous	mRNA
Meis 2		NM_010825.3	Endogenous	mRNA
Mff		NM_029409.2	Endogenous	mRNA
Mfn1		NM_024200.4	Endogenous	mRNA
Mfn2		XM_006535920.1	Endogenous	mRNA
Mmp12		NM_008605.3	Endogenous	mRNA
Mmp2		NM_008610.2	Endogenous	mRNA
Mmp9		NM_013599.2	Endogenous	mRNA
Mtfp1		NM_026443.4	Endogenous	mRNA
Mtfr1		NM_001253391.1	Endogenous	mRNA
Mtfr1l		NM_001256112.1	Endogenous	mRNA
Mtfr2		NM_027930.3	Endogenous	mRNA
Myo6		NM_001039546.2	Endogenous	mRNA
Mzt1		NM_175245.4	Endogenous	mRNA
NKX2.1		XM_006515791.2	Endogenous	mRNA
Ndufa1		NM_019443.2	Endogenous	mRNA
Ndufa12		NM_025551.3	Endogenous	mRNA
Ndufa4		NM_010886.2	Endogenous	mRNA
Ndufa5		NM_026614.3	Endogenous	mRNA
Ndufa7		NM_023202.2	Endogenous	mRNA
Ndufaf4		NM_026742.4	Endogenous	mRNA
Ndufb10		NM_026684.2	Endogenous	mRNA
Ndufb11		NM_019435.4	Endogenous	mRNA
Ndufs1		NM_001160038.1	Endogenous	mRNA
Ndufs4		NM_010887.1	Endogenous	mRNA
Ndufv2		NM_001278415.1	Endogenous	mRNA
Necab3		NM_021546.3	Endogenous	mRNA
Nectin1		NM_021424.2	Endogenous	mRNA
Neurod1		NM_010894.2	Endogenous	mRNA
Neurod6		NM_009717.2	Endogenous	mRNA
Ngn1		NM_010896.2	Endogenous	mRNA
Ngn2		NM_009718.2	Endogenous	mRNA
Nkx6-2		NM_183248.3	Endogenous	mRNA
Notch1		NM_008714.2	Endogenous	mRNA
Notch2		NM_010928.1	Endogenous	mRNA
Notch3		NM_008716.2	Endogenous	mRNA
Npas4		NM_153553.4	Endogenous	mRNA
Nr1d1		NM_145434.2	Endogenous	mRNA
Nrn1		NM_153529.1	Endogenous	mRNA
Ntn1		NM_008744.2	Endogenous	mRNA
Ntsr1		NM_018766.2	Endogenous	mRNA
Nur77		NM_010444.1	Endogenous	mRNA
Nurr1		NM_001139509.1	Endogenous	mRNA
Nxph3		NM_130858.3	Endogenous	mRNA
Opa1		NM_001199177.1	Endogenous	mRNA
Oprm1		NM_001039652.1	Endogenous	mRNA
Otx2		NM_144841.3	Endogenous	mRNA
P2rx7		NM_001038839.2	Endogenous	mRNA
P2ry12		NM_027571.3	Endogenous	mRNA
Pax6		NM_001244198.1	Endogenous	mRNA
Pdyn		NM_018863.3	Endogenous	mRNA
Penk1		NM_001002927.2	Endogenous	mRNA
Pfkl		NM_008826.4	Endogenous	mRNA
Pgam1		NM_023418.2	Endogenous	mRNA
Pgk1		NM_008828.2	Endogenous	mRNA
Phox2b		NM_008888.3	Endogenous	mRNA
Pitx3		NM_008852.4	Endogenous	mRNA
Plaat1		NM_013751.5	Endogenous	mRNA
Plp1		NM_011123.2	Endogenous	mRNA
Plxna1		NM_008881.2	Endogenous	mRNA
Plxna3		NM_008883.2	Endogenous	mRNA
Plxnb1		NM_172775.2	Endogenous	mRNA
Plxnb2		NM_138749.2	Endogenous	mRNA
Pou3f1		NM_011141.2	Endogenous	mRNA
Ppp1r1b		NM_144828.1	Endogenous	mRNA
Pten		NM_008960.2	Endogenous	mRNA
Ptger3		NM_011196.2	Endogenous	mRNA
Ptger4		NM_008965.1	Endogenous	mRNA
Ptgs2		NM_011198.3	Endogenous	mRNA
Rac1		NM_009007.2	Endogenous	mRNA
Rest4		NM_011263.1	Endogenous	mRNA
Rgs4		NM_009062.3	Endogenous	mRNA
Rgs5		NM_009063.4	Endogenous	mRNA
Rgs9		NM_001165934.1	Endogenous	mRNA
RhoA		NM_016802.4	Endogenous	mRNA
Rln3		NM_173184.1	Endogenous	mRNA
Robo1		NM_019413.2	Endogenous	mRNA
Rock2		NM_009072.2	Endogenous	mRNA
Rtkn		NM_133641.2	Endogenous	mRNA
S1pr1		NM_007901.4	Endogenous	mRNA
SLc17a6		NM_080853.3	Endogenous	mRNA
Sall1		NM_021390.3	Endogenous	mRNA
Sdc2		NM_008304.2	Endogenous	mRNA
Sdhaf2		NM_025333.4	Endogenous	mRNA
Sdhaf4		NM_026503.3	Endogenous	mRNA
Sdhb		NM_023374.3	Endogenous	mRNA
Serpinb2		NM_001174170.1	Endogenous	mRNA
Shank1		NM_001034115.1	Endogenous	mRNA
Six3		NM_011381.4	Endogenous	mRNA
Slc12a6		NM_133649.2	Endogenous	mRNA
Slc16a7		NM_011391.1	Endogenous	mRNA
Slc17a5		NM_172773.2	Endogenous	mRNA
Slc17a7		NM_182993.2	Endogenous	mRNA
Slc18a2		NM_172523.3	Endogenous	mRNA
Slc2a6		NM_172659.2	Endogenous	mRNA
Slc30a3		NM_011773.3	Endogenous	mRNA
Slc35a5		NM_028756.4	Endogenous	mRNA
Slc35d3		NM_029529.3	Endogenous	mRNA
Slc5a7		NM_022025.4	Endogenous	mRNA
Slc6a2		NM_009209.3	Endogenous	mRNA
Slc8a1		NM_011406.3	Endogenous	mRNA
Slc9a7		NM_177353.3	Endogenous	mRNA
Slc9a9		NM_177909.3	Endogenous	mRNA
Slit1		NM_015748.3	Endogenous	mRNA
Slit2		NM_178804.3	Endogenous	mRNA
Smad-2		NM_010754.4	Endogenous	mRNA
Smchd1		NM_028887.3	Endogenous	mRNA
Sox 11		NM_009234.6	Endogenous	mRNA
Sox 4		NM_009238.2	Endogenous	mRNA
Sox6		NM_001025559.3	Endogenous	mRNA
Sp8		NM_177082.4	Endogenous	mRNA
Sp9		NM_001005343.2	Endogenous	mRNA
Sparc		NM_009242.4	Endogenous	mRNA
Spp1		NM_009263.3	Endogenous	mRNA
Syn3		NM_013722.3	Endogenous	mRNA
Syncrip		NM_019666.2	Endogenous	mRNA
Syp		NM_009305.2	Endogenous	mRNA
TCF4		NM_013685.2	Endogenous	mRNA
TH		NM_009377.1	Endogenous	mRNA
Tac1		XM_006505028.1	Endogenous	mRNA
Tcn2		NM_001130458.1	Endogenous	mRNA
Tgf- B2		NM_009367.1	Endogenous	mRNA
Tgfb1		NM_011577.1	Endogenous	mRNA
Tgfbr1		NM_009370.2	Endogenous	mRNA
Tlr2		NM_011905.2	Endogenous	mRNA
Tmed7		NM_025698.1	Endogenous	mRNA
Tmem119		NM_146162.2	Endogenous	mRNA
Tmem30a		NM_133718.4	Endogenous	mRNA
Tnf		NM_013693.2	Endogenous	mRNA
Tnfrsf10b		NM_020275.3	Endogenous	mRNA
Tpi1		NM_009415.2	Endogenous	mRNA
Tprkb		NM_001170488.1	Endogenous	mRNA
Trem1		NM_021406.5	Endogenous	mRNA
Trem2		NM_031254.2	Endogenous	mRNA
Trem3		NM_021407.3	Endogenous	mRNA
Tulp3		NM_011657.2	Endogenous	mRNA
Ube2q2		NM_180600.3	Endogenous	mRNA
Unc13c		NM_001081153.1	Endogenous	mRNA
Uqcc2		NM_001364944.1	Endogenous	mRNA
Uqcr10		NM_197979.2	Endogenous	mRNA
Uqcrb		NM_026219.1	Endogenous	mRNA
Uqcrh		NM_025641.3	Endogenous	mRNA
Vegfa		NM_001025250.3	Endogenous	mRNA
Vegfc		NM_009506.2	Endogenous	mRNA
Vtn		NM_011707.2	Endogenous	mRNA
Wnt5a		NM_009524.2	Endogenous	mRNA
Ywhaz		NM_011740.2	Endogenous	mRNA
Zfp143		NM_009281.3	Endogenous	mRNA
Zfp503		NM_145459.3	Endogenous	mRNA
Zfp521		NM_145492.3	Endogenous	mRNA
Zfp748		NM_001035231.3	Endogenous	mRNA
cd24a		NM_009846.2	Endogenous	mRNA
ctip2		NM_001079883.1	Endogenous	mRNA
npn-2		NM_001077403.1	Endogenous	mRNA
rorb		NM_146095.4	Endogenous	mRNA
satb2		NM_139146.2	Endogenous	mRNA
sema3F		NM_011349.3	Endogenous	mRNA
slc6a3		NM_010020.3	Endogenous	mRNA
sox10		XM_128139.6	Endogenous	mRNA
sox5		NM_011444.3	Endogenous	mRNA
Aars		XM_006530922.2	Housekeeping	mRNA
Asb10		NM_080444.4	Housekeeping	mRNA
Cnot10		NM_153585.5	Housekeeping	mRNA
Gusb		NM_010368.1	Housekeeping	mRNA
Ppia		NM_008907.1	Housekeeping	mRNA
Tbp		NM_013684.3	Housekeeping	mRNA
NEG_A		ERCC_00096.1	Negative	SYSTEM
NEG_B		ERCC_00041.1	Negative	SYSTEM
NEG_C		ERCC_00019.1	Negative	SYSTEM
NEG_D		ERCC_00076.1	Negative	SYSTEM
NEG_E		ERCC_00098.1	Negative	SYSTEM
NEG_F		ERCC_00126.1	Negative	SYSTEM
NEG_G		ERCC_00144.1	Negative	SYSTEM
NEG_H		ERCC_00154.1	Negative	SYSTEM
POS_A		ERCC_00117.1	Positive	SYSTEM
POS_B		ERCC_00112.1	Positive	SYSTEM
POS_C		ERCC_00002.1	Positive	SYSTEM
POS_D		ERCC_00092.1	Positive	SYSTEM
POS_E		ERCC_00035.1	Positive	SYSTEM
POS_F		ERCC_00034.1	Positive	SYSTEM

### Sheet: PFC
Females					Males					Females					Males					Females					Males
Probe Name	LogFC	P value	FDR		Probe Name	LogFC	P value	FDR		Probe Name	LogFC	P value	FDR		Probe Name	LogFC	P value	FDR		Probe Name	LogFC	P value	FDR		Probe Name	LogFC	P value	FDR
Abat	0.32	5.829e-05	0		Actb	0.14	0.0480983	0.85		Abat	0.18	0.00466469	0.12		Amigo1	0.13	0.0338352	0.74		Abat	0.26	0.00047873	0.01		Actb	0.15	0.0316662	0.54
Actb	0.18	0.0091768	0.18		Apoe	0.28	0.00676844	0.17		Arhgef1	0.32	0.00477999	0.12		Atp5j	0.15	0.00466634	0.13		Aldoa	-0.11	0.0307539	0.53		Aldoa	0.11	0.019926	0.4
Amigo1	0.17	0.014039	0.25		Atp5c1	0.19	0.0453192	0.8		Arx	0.43	0.0146479	0.34		Atp6v1c1	0.16	0.0189546	0.46		Atp5c1	0.28	0.00030289	0.01		Apoe	0.37	0.00840133	0.2
Apoe	0.36	0.00026501	0.01		Atp5g2	0.29	0.0121971	0.29		Atp5g2	0.15	0.00082719	0.02		Bmp1	0.27	0.00795372	0.21		Atp5g2	-0.08	0.0121739	0.23		Atp5c1	0.2	0.0396337	0.64
Arhgef1	0.5	0.00520316	0.11		Atp5pb	0.26	0.0279988	0.56		C4	0.97	0.0255844	0.54		Cd9	-0.41	0.0347332	0.75		Atp5k	0.23	0.00185139	0.05		Atp5g2	0.34	0.0473921	0.71
Atp5c1	0.22	0.00294313	0.07		Atp6v0d1	0.27	0.0131619	0.3		Cntnap2	0.22	0.00249544	0.07		Clq13	0.43	0.00529484	0.14		Atp6v1b2	-0.33	0.00124255	0.03		Atp5h	0.14	0.0228167	0.43
Atp5g2	0.28	0.008952	0.17		Atp6v1a	0.26	0.0024612	0.07		Crtc1	0.18	0.00748561	0.18		Cntnap2	0.2	0.0151444	0.38		Atp6v1c1	0.12	0.0297204	0.52		Atp5pb	0.28	0.0187118	0.37
Atp5j	0.3	0.0096546	0.18		Atp6v1c1	0.16	0.0122631	0.29		Cspg4	0.33	0.0409062	0.8		Crtc1	0.18	0.0233179	0.55		C1qa	0.18	0.042282	0.69		Atp6v0d1	0.33	0.00522512	0.13
Atp5pb	0.21	0.0140534	0.25		C1qc	0.33	0.0188983	0.4		Ctss	0.05	0.0418518	0.81		Cspg5	0.13	0.044848	0.94		Cd200	-0.14	0.0315355	0.54		Atp6v1a	0.34	0.0027047	0.07
Bin1	0.21	0.00065507	0.02		Cd200	0.16	0.0226719	0.48		Dlx 2	1.13	0.0108298	0.26		Dcc	-0.34	0.0158163	0.4		Cntnap2	-0.21	0.0110946	0.21		Atp6v1b2	0.34	0.0366394	0.61
C1qa	0.15	0.042197	0.65		Cldn5	-0.43	0.0144749	0.33		Dot1l	0.28	0.00151289	0.04		GPR88	-1.15	0.0451458	0.94		Creb1	0.18	0.0103458	0.2		Atp6v1c1	0.18	0.0126308	0.27
C1qc	0.36	0.00133324	0.03		Cox7b	0.38	0.0178814	0.39		Fgf1	0.3	0.00055564	0.02		Gpbp1	0.14	0.00042462	0.01		Cspg4	-0.5	0.00651099	0.13		C1qa	0.22	0.0100537	0.22
C4	0.75	0.00501971	0.11		Cspg4	0.49	0.0236102	0.49		Gria1	0.37	0.00267306	0.07		Grin2a	0.27	0.0306588	0.69		Ctss	0.19	0.00508145	0.11		C1qc	0.43	0.00722581	0.17
Cntnap1	0.24	0.0170512	0.3		Cspg5	0.18	0.0144587	0.33		Jam2	0.26	0.03535	0.71		Lrp1	0.14	0.0166646	0.41		Egr3	-0.27	0.0332211	0.56		Cd200	0.31	0.00515814	0.13
Cntnap2	0.29	0.00079428	0.02		Dcx	-0.22	0.0256793	0.52		Kat6a	0.22	0.00317042	0.08		Mag	-0.92	0.0333062	0.73		Eno1	-0.12	0.0311797	0.54		Clq13	0.42	0.028345	0.5
Crtc1	0.26	0.00154024	0.04		Dnm1l	0.16	0.0426863	0.78		Lrp1	0.17	0.00669103	0.16		Mecp2	0.19	0.0233601	0.55		Eno2	-0.13	0.00205021	0.05		Cntnap2	0.31	0.0494234	0.73
Cx3cl1	0.32	0.0118686	0.22		Fgf1	0.21	0.0194845	0.41		Mecp2	0.21	0.00429113	0.11		Mfn2	0.17	0.00993941	0.25		Fgf12	0.09	0.00488051	0.1		Col4a2	0.24	0.0169187	0.35
Dot1l	0.38	0.0139816	0.25		Fgfr3	0.16	0.0489997	0.86		Mtfr1	0.23	0.0337296	0.69		Npas4	0.51	0.00925634	0.24		Fgf9	0.2	0.0467322	0.74		Cox6b1	0.18	0.0463503	0.7
Egr1	0.75	0.00783436	0.16		GPR88	-1.23	0.0354156	0.68		Mtfr1l	0.2	0.0297039	0.62		Nr1d1	0.33	0.00033746	0.01		Fgfr3	0.28	0.00376124	0.08		Cox7b	0.33	0.0282759	0.5
Fgf1	0.36	0.00019081	0.01		Gpbp1	0.09	0.00054591	0.02		Myo6	0.14	0.0399975	0.79		Opa1	0.17	0.0283203	0.64		Gabra1	0.12	0.0467216	0.74		Csf1r	0.26	0.0110662	0.24
Foxo1	0.51	0.00898655	0.17		Grin1	0.34	0.0378026	0.72		Mzt1	0.2	0.0193204	0.43		Pfkl	0.19	0.00227015	0.06		Gpbp1	0.16	0.00153461	0.04		Cspg5	0.19	0.00850962	0.2
G6pdx	0.27	0.0187519	0.32		Hexb	0.18	0.0252171	0.51		Ndufb11	0.17	0.00573969	0.14		Plp1	-1.1	0.0250541	0.59		Gria4	0.23	0.00337423	0.08		Ctsb	0.2	0.0424605	0.67
Gria1	0.4	0.00136506	0.03		Idh3g	0.2	0.0150442	0.33		Notch1	0.52	0.0068989	0.17		Ptger3	0.2	0.0260632	0.6		Hsp90	-0.1	0.0459844	0.74		Cx3cr1	0.1	0.0278929	0.5
Grin1	0.34	5.032e-05	0		Ldha	0.24	0.00799099	0.2		Ntsr1	0.6	0.0227616	0.49		Rac1	0.12	0.00440067	0.12		Il18	0.18	0.00255835	0.06		Cyb5a	0.18	0.00112246	0.03
Grin2a	0.36	0.00707499	0.14		Lrp1	0.2	0.0246286	0.51		Pax6	0.56	0.0251925	0.54		S1pr1	0.18	0.026482	0.61		Il34	-0.19	0.0223383	0.4		Dnm1l	0.22	0.0178129	0.36
Grin2b	-0.18	0.0460197	0.71		Mdh2	0.17	0.00919697	0.22		Plxna3	0.48	0.0013736	0.04		Shank1	0.38	0.0406335	0.87		Itgam	-0.26	0.0247143	0.44		Efna5	0.3	0.0228501	0.43
Il6ra	0.25	0.0183892	0.31		Mtfr1	0.21	0.00876832	0.22		Plxnb1	0.26	0.0456554	0.87		Slc12a6	0.14	0.00576696	0.15		Jam2	0.34	0.0476884	0.75		Eno2	0.16	0.0212629	0.41
Itgav	0.19	0.0420191	0.65		Mtfr1l	0.22	0.0326776	0.64		Plxnb2	0.27	0.0154527	0.35		Slc8a1	0.16	0.045455	0.94		Kat6a	0.17	0.00509342	0.11		Eno3	0.3	0.00899337	0.21
Limk	0.53	0.00081847	0.02		Mzt1	0.31	0.0400696	0.75		Rac1	0.11	0.0326341	0.67		Syn3	0.25	0.0222132	0.54		Lamp2	0.14	0.00743783	0.15		Fezf2	0.39	0.0203216	0.4
Lrp1	0.2	0.00179849	0.04		Ndufa4	0.24	0.0411815	0.76		S1pr1	0.33	0.0122412	0.29		Tmed7	0.11	0.0320131	0.71		Ldha	-0.33	0.00329925	0.08		Fgf1	0.24	0.0231009	0.43
Mag	0.51	0.0397282	0.64		Ndufb10	0.1	0.0352874	0.68		Slc9a7	0.1	0.0419155	0.81		cd24a	-0.33	0.046497	0.96		Limk	-0.28	0.00498302	0.11		Fgf13	0.23	0.0168385	0.35
Mecp2	0.31	2.959e-05	0		Ndufs1	0.14	0.0442186	0.79		Sox 11	0.61	0.0212223	0.46							Mff	0.13	0.00408818	0.09		Fgfr3	0.19	0.0244156	0.45
Mfn2	0.17	0.0413907	0.65		Ndufv2	0.27	0.00173575	0.05		Sox6	0.16	0.0386651	0.77							Myo6	0.24	0.00667986	0.13		Fis1	0.09	0.00597213	0.14
Mtfr1	0.29	0.0184548	0.31		Necab3	0.41	0.0176795	0.39		Syn3	0.3	0.00015396	0							Ndufa12	0.12	0.00196087	0.05		GPR88	-1.23	0.03607	0.6
Mtfr1l	0.49	0.00035787	0.01		Nr1d1	0.49	0.00197325	0.05		Tprkb	0.19	0.0481298	0.91							Ndufa5	0.08	0.00621213	0.13		Grin1	0.42	0.00946174	0.21
Mzt1	0.42	0.00620707	0.13		Opa1	0.21	0.0137824	0.32		Tulp3	0.35	0.0189312	0.42							Ndufa7	-0.16	0.00024944	0.01		Grin2a	0.41	0.0360031	0.6
Ndufa4	0.29	0.00671644	0.14		Pfkl	0.21	0.0184626	0.4		Wnt5a	0.44	0.0268802	0.56							Ndufaf4	0.15	0.00547649	0.11		Grin2b	0.07	0.044395	0.68
Ndufa7	0.14	0.0356645	0.58		Pgam1	0.33	0.00967567	0.23		Ywhaz	-0.09	0.0424463	0.81							Ndufb11	0.2	0.00050446	0.01		Hexb	0.29	0.00265927	0.07
Ndufb11	0.29	2.74e-05	0		Ptger3	0.28	0.0316581	0.62		ctip2	0.45	0.0161576	0.36							Ndufv2	0.08	0.0220888	0.4		Idh3g	0.17	0.0403509	0.64
Ndufv2	0.16	0.017076	0.3		Rac1	0.16	0.00043987	0.01		rorb	0.25	0.00302815	0.08							Nectin1	-0.34	0.0111907	0.21		Il34	0.18	0.0446179	0.68
Necab3	0.27	0.018217	0.31		Rock2	0.31	0.00674533	0.17		sox10	0.46	0.0148627	0.34							Neurod1	-0.42	0.0113714	0.21		Itgam	0.22	0.0386104	0.63
Nectin1	0.44	0.00042159	0.01		S1pr1	0.47	0.00642489	0.17												Nr1d1	0.16	0.0142821	0.26		Ldha	0.32	0.00508347	0.13
Notch1	0.48	0.00769457	0.15		Slc12a6	0.14	0.0432351	0.79												Opa1	0.12	0.0431996	0.7		Lmo4	0.32	0.0393733	0.64
Nr1d1	0.39	0.0064068	0.14		Slc8a1	0.22	0.0127802	0.3												Pax6	0.42	0.044235	0.72		Lrp1	0.3	0.00760899	0.18
Nur77	0.74	0.0102761	0.19		Slc9a7	0.16	0.0386056	0.73												Penk1	0.4	0.00803069	0.16		Mdh2	0.18	0.00523156	0.13
Nurr1	0.69	0.00102892	0.03		Syn3	0.31	0.0275787	0.55												Pgk1	-0.21	0.00213914	0.05		Mtfr1l	0.24	0.0354774	0.6
P2rx7	0.32	0.0269019	0.45		Tmed7	0.19	0.0437699	0.79												Plxna1	-0.23	0.0226825	0.4		Mzt1	0.41	0.0444542	0.68
Pgam1	0.36	0.00653582	0.14		Tpi1	0.2	0.00627515	0.16												Plxna3	-0.24	0.0355885	0.59		Ndufa4	0.25	0.0277267	0.5
Pgk1	0.35	0.00844324	0.17		cd24a	-0.57	0.00368112	0.1												Pten	0.08	0.0344305	0.58		Ndufb10	0.1	0.0452	0.69
Plxna1	0.35	0.0204087	0.34																	Rac1	0.14	0.00728911	0.14		Ndufb11	0.22	0.0122048	0.26
Plxnb1	0.23	0.0111616	0.21																	RhoA	-0.15	0.0171423	0.31		Ndufv2	0.27	0.00202866	0.06
Plxnb2	0.17	0.00143614	0.03																	Sdc2	0.28	0.00291746	0.07		Necab3	0.34	0.0224047	0.43
Pou3f1	0.49	0.0197459	0.33																	Shank1	-0.51	0.0006179	0.02		Neurod6	0.24	0.030442	0.53
Ppp1r1b	0.52	0.00773242	0.15																	Slc17a7	-0.28	0.0158436	0.29		Nr1d1	0.51	0.0248843	0.46
Rac1	0.16	0.041112	0.65																	Slc35a5	0.1	0.00275861	0.06		Opa1	0.22	0.0106731	0.23
RhoA	0.24	0.00300801	0.07																	Sox6	-0.24	0.00212982	0.05		Penk1	-1.45	0.0391921	0.64
S1pr1	0.48	0.0042691	0.09																	Syncrip	0.19	0.00399548	0.09		Pfkl	0.27	0.00567488	0.14
Shank1	0.57	0.0181026	0.31																	Tprkb	0.21	0.0039618	0.09		Pgam1	0.37	0.00321466	0.09
Syn3	0.3	0.00023357	0.01																	Ube2q2	0.15	0.00187115	0.05		Plaat1	0.31	0.0301766	0.53
TCF4	0.33	0.00315492	0.07																	Uqcrb	0.07	0.038966	0.64		Pten	0.19	0.00598348	0.14
Tgfb1	0.27	0.0357461	0.58																						Ptger3	0.48	0.0311251	0.54
Tmed7	0.26	0.00183053	0.04																						Rac1	0.26	1.934e-05	0
Tulp3	0.17	0.0408325	0.65																						Rock2	0.36	0.00292617	0.08
Vtn	0.33	0.00694351	0.14																						Sdhb	0.17	0.0177907	0.36
ctip2	0.24	0.00382822	0.09																						Slc8a1	0.25	0.00907481	0.21
rorb	0.21	0.0134287	0.25																						Slc9a7	0.23	0.00522378	0.13
sox10	0.57	0.00329054	0.07																						Slit2	0.3	0.0435015	0.68
																									Smad-2	0.24	0.0310083	0.54
																									Tgfb1	0.44	0.0423551	0.67
																									Tmed7	0.28	0.0153235	0.32
																									Vtn	0.44	0.0217741	0.42
																									cd24a	-0.44	0.0132605	0.28

### Sheet: NAc
Females					Males					Females					Males					Females					Males
Probe Name	LogFC	P value	FDR		Probe Name	LogFC	P value	FDR		Probe Name	LogFC	P value	FDR		Probe Name	LogFC	P value	FDR		Probe Name	LogFC	P value	FDR		Probe Name	LogFC	P value	FDR
Actb	0.14	0.00060805	0.02		Aldoa	-0.18	0.023062	0.48		Abat	-0.51	0.0368833	0.76		Aldoa	-0.18	0.0377641	0.94		Ascl1	0.46	0.0366765	0.9		Actb	0.1	0.0122357	0.3
Atp5c1	0.09	0.0350384	0.65		Atp5h	-0.31	4.606e-05	0		Arhgef1	-0.26	0.0144937	0.35		Atp5h	-0.2	0.00493525	0.16		Atp5h	-0.15	0.0207445	0.58		Arhgef1	0.46	0.0135453	0.32
Atp5h	-0.2	0.00512945	0.13		Atp6v1a	-0.3	0.0479424	0.82		Atp5c1	0.13	0.0098237	0.25		Atp6v0d1	-0.15	0.0284402	0.74		Atp6v1c1	0.26	0.0146246	0.43		Atp5h	-0.28	1.225e-05	0
Atp5j	0.2	0.00673853	0.16		Atp6v1b2	-0.28	0.00494424	0.13		Atp5g2	-0.12	0.0029111	0.09		Atp6v1a	-0.25	0.018038	0.5		Creb1	0.19	0.0266966	0.7		Atp5j	0.14	0.0485676	0.85
Atp5k	0.08	0.0295879	0.58		Cd200	-0.44	0.0095549	0.23		Atp5h	-0.14	0.0269156	0.6		Atp6v1b2	-0.32	0.00411057	0.14		Cspg5	0.07	0.0188093	0.53		CD47	0.13	0.00578728	0.16
Atp6v0d1	0.24	0.0345923	0.65		Cdc25a	-0.53	0.0232731	0.48		Atp5j2	0.12	0.0404894	0.8		Cd200	-0.27	0.0225201	0.6		Cyb5a	-0.23	0.0316886	0.8		Cdc42	-0.13	0.0242223	0.49
Atp6v1c1	0.26	0.0122253	0.27		Cdc42	-0.14	0.0408275	0.74		Atp5k	0.14	0.00759441	0.21		Cldn5	-0.23	0.00060135	0.02		Eno3	-0.55	0.0475139	1		Cdk5	-0.24	0.00023957	0.01
C1qc	0.19	0.0130303	0.29		Cldn5	-0.32	0.0240347	0.49		Bmp3	0.76	0.0411736	0.81		Csf1r	-0.12	0.0469548	1		Fgf1	0.16	0.00452188	0.14		Cldn5	-0.22	0.0183666	0.4
Cdk5	-0.25	0.00258646	0.07		Cspg5	-0.23	0.00058281	0.02		Casp3	0.46	0.0456821	0.87		Cyb5d1	-0.12	0.00830102	0.26		Fgf13	0.33	0.0171436	0.49		Cox6b1	0.17	0.0272986	0.55
Cox6b1	0.17	0.0155916	0.34		Cx3cr1	-0.19	0.0209286	0.45		Cd68	-0.7	0.0136782	0.34		DdC	-0.27	0.0346271	0.88		Fgfr3	0.12	0.0450814	1		Cspg5	-0.14	0.00655567	0.17
Creb1	0.21	0.00088231	0.03		Cyb5d1	-0.14	0.00402849	0.12		Cntnap2	-0.62	0.00298377	0.09		Egr1	-0.39	0.0188513	0.52		Fis1	0.13	0.0162533	0.47		Ctsb	-0.11	0.0227587	0.48
Cspg4	-0.3	0.025465	0.51		Dlx 1	-0.78	0.0312286	0.59		Creb1	0.29	0.00279472	0.09		Emx2	-0.31	0.00896257	0.27		Gpbp1	0.27	1.306e-05	0		Cx3cl1	0.2	0.0185033	0.4
Cspg5	-0.12	0.0309965	0.6		Efna5	-0.43	0.0270585	0.54		Crtc1	-0.34	0.0219893	0.51		Eno3	0.32	0.0111131	0.33		Gria2	0.16	0.0209665	0.58		Cyb5a	-0.18	0.00985948	0.25
Cyb5a	-0.24	0.00015432	0		Emx2	-0.36	0.00118833	0.04		Cspg4	-0.31	0.0227024	0.52		Hsp90	-0.25	0.00833687	0.26		Grin2b	0.13	0.0216214	0.59		Cyb5d1	-0.1	0.0111874	0.28
Cyb5d1	-0.17	0.00535137	0.13		Eno1	-0.33	0.00285852	0.08		Cx3cl1	-0.29	0.0155087	0.38		Il34	-0.17	0.0141526	0.41		Lamp2	0.15	0.036391	0.9		Dot1l	0.43	0.00645421	0.17
Dnm1l	0.17	0.00493069	0.13		Fdz3	-0.1	0.0470876	0.82		Cx3cr1	-0.21	0.00939272	0.25		Itgb5	-0.17	0.00064051	0.02		Mdh1	-0.31	0.00351056	0.11		Egr1	-0.33	0.0344417	0.65
Eno1	-0.21	0.0329517	0.63		Fgf12	-0.42	0.0274029	0.54		Cyb5a	-0.24	0.0311151	0.66		Ldha	-0.12	0.0170256	0.49		Myo6	0.23	0.0405564	0.98		Emx2	-0.48	0.00056073	0.02
Fdz3	0.14	0.0047165	0.13		Fis1	-0.11	0.0213919	0.45		Cyb5d1	-0.16	0.00806666	0.22		Lhx2	-0.2	0.049951	1		Ndufa5	0.15	0.02656	0.7		Eno1	-0.26	0.0121443	0.3
Fgf13	0.27	0.0242406	0.5		Gpbp1	-0.12	0.0337511	0.63		Dnm1l	0.17	0.0104995	0.27		MMP14	-0.45	0.00817731	0.26		Nr1d1	0.48	0.00340856	0.11		Eno3	0.37	0.00536842	0.15
Foxp1	-0.41	0.0104871	0.24		Hsp90	-0.33	0.00184311	0.06		Egr3	-0.23	0.0298316	0.65		Mdh1	-0.17	0.0177964	0.5		Pten	0.26	0.00254577	0.08		Fis1	-0.15	0.00224455	0.07
Gpbp1	0.16	0.00022207	0.01		Idh3a	-0.24	0.0454622	0.8		Eno2	-0.15	0.00814229	0.22		Mdh2	-0.12	0.0195255	0.53		Rgs4	-0.3	0.0476986	1		Gpbp1	-0.11	0.0287286	0.56
Gria1	0.15	0.00126953	0.04		Il18	-0.09	0.00481174	0.13		Eno3	-0.24	0.00211918	0.07		Ndufb11	-0.12	0.0232776	0.61		Sdhb	-0.16	0.0308584	0.79		Grin1	0.38	4.286e-05	0
Grin2a	0.37	0.0087613	0.21		Il34	-0.17	0.0120839	0.28		Fgf13	0.4	0.0428327	0.82		Ndufv2	-0.09	0.0405089	0.99		Slc35a5	0.17	0.0127528	0.38		Grin2a	0.45	0.0241542	0.49
Hexb	-0.16	0.00544406	0.13		Itga6	-0.22	0.00183979	0.06		FoxP2	-1.13	0.0489354	0.89		Notch2	-0.4	0.0318526	0.82		Syncrip	0.27	0.00214272	0.07		Il18	-0.14	0.0237158	0.49
Il18	-0.22	0.0227403	0.47		Itgb5	-0.29	0.00147987	0.05		Foxp1	-1.01	0.0430077	0.82		Nr1d1	0.34	0.00865292	0.26		Tmem30a	0.22	0.0250256	0.67		Itga6	-0.12	0.0430674	0.76
Itgam	-0.48	0.0122615	0.27		Jam2	-0.18	0.0131716	0.3		G6pdx	-0.24	0.00264052	0.08		Tgfbr1	-0.17	0.0481534	1		Tpi1	-0.26	0.00464756	0.14		Itgb1	-0.18	0.0462163	0.81
Itgb5	-0.31	0.00014208	0		Lhx2	-0.29	0.00693752	0.17		Gabrd	-0.67	0.0237553	0.54		Tmem119	-0.11	0.0380187	0.94		Ube2q2	0.14	0.0279909	0.72		Itgb5	-0.36	1.1e-06	0
MMP14	-0.28	0.0434568	0.79		MMP14	-0.74	5.613e-05	0		Gad2	-0.73	0.0484363	0.89		Uqcrb	-0.09	0.00844909	0.26		Uqcc2	0.11	0.0357847	0.89		Jam2	-0.26	0.0291323	0.57
Mtfr1l	0.21	0.0112645	0.26		Mdh1	-0.14	0.0322421	0.61		Gpbp1	0.22	4.079e-05	0		Vegfa	-0.21	0.00447604	0.15							Lamp2	-0.13	0.0417364	0.76
Mzt1	-0.19	0.00078246	0.02		Mdh2	-0.17	0.00841001	0.2		Gria1	-0.16	0.0197314	0.47		Zfp143	-0.14	0.00153408	0.05							MMP14	-0.41	0.0121477	0.3
Ndufa7	-0.14	0.0330429	0.63		Mff	-0.18	0.0152609	0.34		Gria4	0.31	0.0375849	0.77		sox10	-0.2	0.0210588	0.57							Mdh1	-0.11	0.0328722	0.63
Ndufs1	0.18	0.00020689	0.01		Mfn1	-0.3	0.00655643	0.17		Htr4	-0.97	0.0189374	0.45												Mff	-0.1	0.0293556	0.57
Ndufv2	0.23	0.00098182	0.03		Mtfr1	-0.34	0.0481946	0.82		Itgam	-0.38	0.00686465	0.19												Mfn1	-0.25	0.0123992	0.3
Nr1d1	0.38	0.00370254	0.1		Mzt1	-0.26	0.0131951	0.3		Lamp2	0.26	0.0346407	0.73												Mtfr1	-0.2	0.0358845	0.66
P2ry12	-0.34	0.0430376	0.79		Ndufb11	-0.21	0.00631034	0.16		Lrp1	-0.19	0.0118309	0.3												Mtfr1l	0.22	0.0144639	0.33
Pgam1	0.38	0.00521486	0.13		Npas4	0.75	0.0423731	0.76		Mecp2	-0.27	6.906e-05	0												Ndufa12	-0.24	0.00357314	0.1
Pgk1	0.24	0.0485419	0.87		Nr1d1	0.45	0.00189644	0.06		Myo6	0.2	0.0464176	0.87												Ndufa5	-0.19	0.0022892	0.07
Pten	0.22	0.00012881	0		Nur77	0.68	0.0293164	0.56		Mzt1	-0.35	0.00127533	0.04												Ndufb11	-0.16	0.0138859	0.32
Rac1	-0.07	0.035901	0.66		P2rx7	0.15	0.0287185	0.55		Ndufa7	-0.24	0.00152099	0.05												Nr1d1	0.63	0.00045522	0.01
Rest4	-0.24	0.0084103	0.2		P2ry12	-0.3	0.00441803	0.12		Ndufs1	0.12	0.00335072	0.1												P2ry12	-0.23	0.0131346	0.31
Rgs4	-0.47	0.00732144	0.18		Plp1	-0.42	0.00567577	0.15		Ndufv2	0.1	0.0398472	0.8												Pgam1	0.28	0.0148035	0.33
Rgs5	-0.31	0.0484716	0.87		Plxnb2	-0.22	0.0189539	0.42		Nr1d1	0.42	0.00251567	0.08												Plp1	-0.26	0.0348221	0.65
Rock2	0.3	0.00983109	0.23		Rac1	-0.12	0.0351696	0.65		Ntn1	-1.02	0.00466459	0.14												Plxnb1	0.2	0.0280997	0.56
Rtkn	-0.21	0.0209239	0.44		Rest4	-0.23	0.00480862	0.13		Nur77	0.59	0.00831692	0.22												Rac1	-0.16	0.00020477	0.01
Sdhaf2	-0.14	0.00068435	0.02		Sall1	-0.24	0.0244621	0.49		P2ry12	-0.38	0.00061513	0.02												Rgs5	-0.21	0.0424649	0.76
Sdhaf4	-0.14	0.0293638	0.58		Sdhaf4	-0.19	0.0120891	0.28		Pdyn	-1.53	0.0464475	0.87												Sall1	-0.22	0.0422552	0.76
Sdhb	-0.27	0.00246596	0.07		Sdhb	-0.21	0.0014184	0.04		Ppp1r1b	-1.51	0.0494762	0.89												Sdhaf2	-0.15	0.00522909	0.15
Slc12a6	-0.21	0.0248725	0.51		Slc12a6	-0.26	0.00770145	0.19		Pten	0.23	0.00060447	0.02												Sdhaf4	-0.22	0.00353614	0.1
Smad-2	0.23	0.0286961	0.57		Slc16a7	-0.35	0.0167495	0.37		RhoA	-0.16	0.00590983	0.17												Sdhb	-0.27	0.00035531	0.01
Sox 11	0.23	0.0300761	0.59		Slc9a7	-0.17	0.00829409	0.2		Robo1	-0.98	0.0222472	0.52												Smad-2	0.28	0.00648503	0.17
Sp9	-0.29	0.0201356	0.43		Smad-2	0.13	0.0277352	0.55		Six3	-1.61	0.0386401	0.78												Smchd1	-0.09	0.0189987	0.41
Syncrip	0.15	0.00097108	0.03		Sox 4	-0.53	0.0448857	0.8		Slc35a5	0.13	0.0276703	0.62												Syn3	0.42	0.0232448	0.49
Tmed7	0.15	0.00479903	0.13		Sparc	-0.46	0.0477319	0.82		Slc35d3	-1.31	0.0370371	0.76												Syncrip	-0.16	0.0334041	0.63
Uqcrh	-0.11	0.0197573	0.42		Tgfbr1	-0.26	0.0047944	0.13		Syncrip	0.26	0.00711481	0.2												Tgfbr1	-0.22	0.0234711	0.49
Ywhaz	-0.08	0.0054294	0.13		Tmem30a	-0.21	0.00726529	0.18		Tac1	-0.92	0.0429974	0.82												Tmem30a	-0.19	0.0194368	0.42
Zfp748	-0.14	0.0174857	0.38		Tprkb	-0.21	0.00051212	0.02		Ube2q2	0.2	0.00324302	0.1												Tprkb	-0.18	0.0079262	0.21
					Uqcc2	-0.18	0.00534853	0.14		Uqcr10	0.11	0.0481926	0.89												Ube2q2	-0.14	0.0165071	0.37
					Uqcrb	-0.15	0.0200753	0.44		Ywhaz	-0.14	0.0292465	0.64												Uqcc2	-0.15	0.00935921	0.24
					Uqcrh	-0.15	0.0380495	0.69		sema3F	-1.1	0.0320351	0.68												Uqcrb	-0.13	0.00036088	0.01
					Vegfa	-0.18	0.0208701	0.45		sox10	-0.34	0.031071	0.66												Uqcrh	-0.23	0.00485663	0.14
					Vegfc	-0.45	0.0360853	0.66																	Vegfa	-0.25	0.00064417	0.02
					Zfp143	-0.22	0.00022372	0.01																	Ywhaz	-0.09	0.0147519	0.33
					Zfp748	-0.24	0.0025574	0.08																	Zfp748	-0.26	0.00032277	0.01
